# Nuclear BIN1 isoforms regulate c-Myc-mediated cell cycle control in oligodendrocytes

**DOI:** 10.1101/2025.09.30.676706

**Authors:** Iris Wai-Ting Ma, Gerald Wai-Yeung Cheng, Sunny Hoi-Sang Yeung, Martin Ho-Yin Yeung, Julia Kofler, Karl Herrup, Kai-Hei Tse

## Abstract

Bridging integrator 1 (BIN1) is a nucleocytoplasmic protein that inhibits c-Myc and acts as a tumour suppressor. BIN1 is ubiquitously expressed, but it is most abundant in skeletal myocytes and brain oligodendrocytes (OLs). BIN1 expression in the OL lineage is of particular interest, as the loss of myelin integrity is highly correlated with the progress of sporadic AD. More importantly, GWAS studies have identified rare BIN1 variants as the second strongest risk factor for sporadic Alzheimer’s disease (AD), after the ε4 variant of *APOE* gene. Despite these inherent interests, the control of the nucleocytoplasmic localisation as well as the modulation of the alternative splicing of the 20 exons of BIN1 are poorly understood in OLs. We report here the characterisation of BIN1 isoforms in OLs from two independent cohorts of postmortem AD brains using immunoblotting and immunohistochemistry and extend the findings to experimental APP/PS1 mice and primary murine OL cultures. Neuronal isoforms of BIN1 (BIN1:H, 95kDa) were significantly reduced (P < 0.0001), and the white matter/OL-specific isoforms (BIN1:L, 70kDa) were increased (P = 0.0349) in both AD cases and APP/PS1 mice. Importantly, the OL-specific BIN1 isoforms, identified by three different antibodies, were found in the nucleus of OL in human and mouse. Nuclear BIN1 was expressed by both the OL progenitor cells (OPCs) and mature OLs in vitro. Silencing Bin1 in OPCs led to a transcriptomic shift with a perturbed p53 pathway and cell cycle regulation, consistent with reduced Bin1-mediated c-Myc inhibition. The putative interacting sites between OL-specific BIN1:L and c-Myc were also identified by in silico analysis. The present findings suggest that nuclear BIN1 acts as a regulator of OL cell cycle control and support the hypothesis that BIN1 dysregulation in OL may contribute mechanistically to myelin pathology observed in sporadic AD.
