## Supplementary material for "Nuclear BIN1 isoforms regulate c-Myc-mediated cell cycle control in oligodendrocytes": Table S4

### Sheet: Human
BIN1 Enquiry in Allen Institute for Brain Science Single cell Brain Atlas https://portal.brain-map.org/cell-types/classes Original Publication: Science. 2023 Oct 13;382(6667):eadd7046. doi: 10.1126/science.add7046. PMID: 37824663
Cell type	nTPM
Oligodendrocyte	295.3
Central nervous system macrophage	254.4
Committed oligodendrocyte precursor	245.5
Amygdala excitatory	102.7
Miscellaneous	102.2
Hippocampal CA1-3	101.9
Thalamic excitatory	99.6
Hippocampal CA4	98.5
Hippocampal dentate gyrus	87.4
Upper-layer intratelencephalic	84.6
Eccentric medium spiny neuron	84.5
Deep-layer intratelencephalic	78.7
Deep-layer near-projecting	77.5
Medium spiny neuron	73.4
CGE interneuron	72.7
Lower rhombic lip	72.6
MGE interneuron	71.3
Splatter	70.8
LAMP5-LHX6 and Chandelier	70.4
Mammillary body	67
Midbrain-derived inhibitory	64.2
Deep-layer corticothalamic and 6b	58.7
Leukocyte	54.3
Cerebellar inhibitory	49.8
Upper rhombic lip	44.8
Oligodendrocyte precursor cell	29.4
Choroid plexus epithelial cell	25.9
Fibroblast	25.1
Endothelial cell	22.5
Vascular associated smooth muscle cell	21.9
Astrocyte	21.8
Pericyte	20
Ependymal cell	14.2
Bergmann glia	7

### Sheet: Mouse
BIN1 Enquiry in DropViz Mouse Brain Single Cell Expression Profiles http://dropviz.org/ Original Publication: Cell. 174(4) P1015-1030.E16 https://doi.org/10.1016/j.cell.2018.07.028 PMID: 30096299
Region	Cluster	Bin1 Amount	Bin1 P-Val
Thalamus	Oligodendrocyte_Tfr [#8]	5.11199	0
Globus Pallidus	Oligodendrocyte_Tfr [#10]	5.10595	0
Hippocampus	Oligodendrocyte_Tfr [#8]	5.09987	0
Striatum	Oligodendrocytes_Tfr [#3]	5.05625	0
Frontal Cortex	Oligodendrocyte_Tfr [#9]	5.02388	0
Substantia Nigra	Oligodendrocyte_Tfr [#10]	5.01728	0
Entopeduncular	Oligodendrocyte_Tfr [#1]	4.92725	0
Posterior Cortex	Oligodendrocyte_Tfr [#9]	4.91998	0
Cerebellum	Oligodendrocyte_Polydendrocyte_Tfr_Tnr [#6]	4.77912	0
Globus Pallidus	Microglia_Macrophage_C1qb [#11]	4.76217	5.00724e-21
Hippocampus	Microglia_Macrophage_C1qb [#10]	4.67283	0
Thalamus	Microglia_Macrophage_C1qb [#7]	4.49981	0.000169368
Striatum	Microglia_Macrophage_C1qb [#6]	4.44265	0
Substantia Nigra	Microglia_Macrophage_C1qb [#9]	4.43082	0.239792
Posterior Cortex	Microglia_Macrophage_Tmem119-Mrc1 [#11]	4.41884	2.3111e-262
Frontal Cortex	Microglia_Macrophage_C1qb [#11]	4.39445	9.71827125369732e-321
Substantia Nigra	Polydendrocyte_Tnr [#5]	4.39445	0.21827
Entopeduncular	Polydendrocyte_Tnr [#5]	4.18965	2.58992e-23
Hippocampus	Neuron_CajalRetzius_Lhx1 [#14]	4.18965	8.15485e-59
Thalamus	Polydendrocyte_Tnr [#12]	4.17439	0.00127251
Cerebellum	Microglia_Macrophage_C1qb [#5]	3.98898	8.08333e-05
Entopeduncular	Oligodendrocyte_Mbp [#8]	3.95124	2.00173e-18
Substantia Nigra	Neuron_Rora [#2]	3.66356	9.14022e-25
Substantia Nigra	Oligodendrocyte_Mbp [#11]	3.63759	5.4446e-26
Hippocampus	Neuron_CA2CA3_Pvrl3-Rgs15-Calb2 [#6]	3.61092	2.64212e-263
Globus Pallidus	Polydendrocyte_Tnr [#4]	3.55535	5.31435e-88
Substantia Nigra	Neuron_CA3_C1ql3 [#1]	3.52636	3.38839e-11
Frontal Cortex	Neuron_Claustrum_Nr4a2 [#5]	3.49651	2.72783e-08
Thalamus	Neuron_Rora [#2]	3.46574	0
Globus Pallidus	Neuron_Chat [#1]	3.43399	4.98956e-100
Globus Pallidus	Neuron_Gabra1 [#2]	3.43399	0
Hippocampus	Neuron_Dentate_C1ql2 [#4]	3.43399	5.02047e-23
Thalamus	Neuron_Habenula_Tac2 [#1]	3.43399	8.79767e-111
Frontal Cortex	Polydendrocyte_Tnr [#10]	3.4012	5.65142e-47
Entopeduncular	Neuron_Syt1 [#4]	3.4012	0
Substantia Nigra	Neuron_Gad2 [#3]	3.4012	0
Substantia Nigra	Neuron_Th [#4]	3.4012	0
Thalamus	Oligodendrocyte_Mbp [#9]	3.4012	5.5321e-20
Hippocampus	Neuron_CA1_Subiculum_Postsubiculum_Entorhinal_Fibcd1-Dcn-Cbln1-Ptgfr-Fezf2 [#5]	3.3673	1.68902e-70
Frontal Cortex	Neuron_Layer23_Nptxr [#6]	3.29584	0
Hippocampus	Neuron_Subiculum_Slc17a6 [#2]	3.29584	1.09312e-30
Cerebellum	GranularNeuron_Gabra6 [#1]	3.2581	1.38316e-07
Hippocampus	Neuron_Subiculum_Entorhinal_Nxph3 [#3]	3.2581	2.29344e-59
Cerebellum	Interneurons_Pvalb [#3]	3.21888	0.668124
Hippocampus	Polydendrocyte_Tnr [#9]	3.21888	2.15947e-05
Thalamus	Neuron_Gad2-Ahi1 [#3]	3.21888	0
Frontal Cortex	Neuron_Layer5_Parm1 [#7]	3.17805	3.91118e-34
Posterior Cortex	Interneuron_MGE_Sst-Pvalb [#5]	3.17805	0.839282
Posterior Cortex	Neuron_Layer23_5_6_Subiculum_Calb1-Rorb-Fermt1-Tshz2-Oprk1-Crym-Sema3e [#2]	3.13549	9.44229e-126
Posterior Cortex	RSG_Tshz2-Shisa8 [#6]	3.13549	2.45911e-07
Frontal Cortex	Interneuron_MGE_Sst-Pvalb [#2]	3.09104	2.66655e-33
Posterior Cortex	Polydendrocyte_Tnr [#10]	3.09104	0.00190707
Posterior Cortex	Neuron_Layer5_Bcl6 [#3]	3.09104	1.28225e-09
Cerebellum	Interneurons_and_Other_Nnat [#4]	2.99573	0.00179847
Frontal Cortex	Neuron_Layer6Subplate_Syt6 [#3]	2.99573	1.29195e-277
Frontal Cortex	Neuron_Layer5b_Fezf2 [#4]	2.99573	1.72518e-41
Posterior Cortex	Neuron_Layer6Subplate_Syt6 [#1]	2.99573	1.93138e-64
Globus Pallidus	Neuron_Ppp1r1b [#3]	2.99573	0
Hippocampus	Interneuron_Gad2 [#1]	2.99573	3.66316e-228
Striatum	Polydendrocytes_Tnr [#5]	2.99573	6.88862e-29
Substantia Nigra	Ependyma [#8]	2.99573	2.56293e-09
Posterior Cortex	Layer5b_Fezf2 [#7]	2.94444	1.82576e-07
Entopeduncular	Astrocyte_Gja1 [#7]	2.94444	3.87711e-104
Frontal Cortex	Interneuron_CGE_Cplx3-Synpr [#1]	2.89037	4.42949e-83
Striatum	Interneuron_Pvalb_Th_Pnoc [#14]	2.89037	0.00134797
Posterior Cortex	Interneuron_CGE_Cplx3-Synpr [#4]	2.83321	1.73742e-26
Entopeduncular	Polydendrocyte_Cacng4 [#6]	2.83321	7.62259e-44
Substantia Nigra	Polydendrocyte_Cacng4 [#6]	2.83321	1.36063e-37
Striatum	Interneuron_Chat [#12]	2.77259	0.240294
Striatum	Interneuron_Sst [#15]	2.77259	0.784251
Thalamus	Mural_Rgs5Acta2 [#5]	2.77259	2.58797e-230
Entopeduncular	Endothelial_Flt1 [#2]	2.70805	0
Entopeduncular	Mural_Fibroblast-Like_Rgs5Acta2-Dcn [#3]	2.70805	1.93946e-106
Striatum	Neuron_SPN_BNST_Amygdala_Otof [#13]	2.70805	0.241168
Substantia Nigra	Mural_Rgs5Acta2 [#13]	2.70805	3.52954e-263
Substantia Nigra	Astrocyte_Gja1 [#7]	2.70805	0
Cerebellum	PurkinjeNeuron_Pcp2 [#2]	2.63906	9.70096e-13
Thalamus	Fibroblast-Like_Dcn [#6]	2.63906	2.17713e-49
Globus Pallidus	Mural_Rgs5Acta2 [#8]	2.56495	6.60023e-294
Hippocampus	Neurogenesis_Sox4 [#13]	2.56495	8.97972e-39
Substantia Nigra	Fibroblast-Like_Dcn [#14]	2.56495	1.79785e-62
Frontal Cortex	Mural_Rgs5Acta2 [#13]	2.48491	1.56703e-44
Posterior Cortex	Fibroblast-Like_Dcn [#14]	2.3979	3.28541e-21
Globus Pallidus	Astrocyte_Gja1 [#5]	2.3979	0
Hippocampus	Mural_Rgs5Acta2 [#16]	2.3979	8.90834e-44
Striatum	Neuron_dSPN_Drd1 [#10]	2.3979	0
Thalamus	Astrocyte_Gja1 [#11]	2.3979	1.59749e-228
Posterior Cortex	Mural_Rgs5Acta2 [#13]	2.30259	2.52328e-18
Globus Pallidus	Fibroblast-Like_Dcn [#9]	2.30259	1.89702e-90
Striatum	Neuron_iSPN_Adora2a [#11]	2.30259	0
Cerebellum	Choroid_Plexus_Ttr [#9]	2.19722	3.54994e-07
Frontal Cortex	Fibroblast-Like_Dcn [#14]	2.19722	1.55418e-31
Hippocampus	Fibroblast-Like_Dcn [#17]	2.19722	8.07308e-36
Striatum	Mural_Rgs5Acta2 [#8]	2.19722	3.2139e-06
Substantia Nigra	Endothelial_Flt1 [#12]	2.19722	0
Thalamus	Ependyma [#10]	2.19722	6.10214e-143
Cerebellum	Fibroblast-Like_Dcn [#11]	2.07944	2.18705e-15
Cerebellum	BergmannGlia_Gpr37l1 [#7]	2.07944	3.68737e-115
Cerebellum	Astrocyte_Gja1 [#8]	2.07944	1.26497e-13
Frontal Cortex	Astrocyte_Gja1 [#8]	2.07944	0
Striatum	Neurogenesis_Sox4 [#2]	2.07944	1.09741e-22
Frontal Cortex	Endothelial_Flt1 [#12]	1.94591	0
Globus Pallidus	Endothelial_Flt1 [#7]	1.94591	0
Hippocampus	Ependyma [#11]	1.94591	2.80235e-90
Hippocampus	Astrocyte_Gja1 [#7]	1.94591	0
Thalamus	Endothelial_Flt1 [#4]	1.94591	0
Posterior Cortex	Astrocyte_Gja1 [#8]	1.79176	2.96452e-272
Hippocampus	Endothelial_Flt1 [#15]	1.79176	1.3487992131466e-320
Striatum	Ependyma [#1]	1.79176	6.36119e-15
Striatum	Astrocyte_Gja1 [#4]	1.79176	3.36284e-78
Striatum	Endothelial_Flt1 [#7]	1.79176	3.61918e-42
Cerebellum	Endothelial_Flt1 [#10]	1.60944	1.66608e-31
Posterior Cortex	Endothelial_Flt1 [#12]	1.60944	1.14821e-172
Globus Pallidus	Ependyma [#6]	1.60944	6.46554e-24
Hippocampus	Choroid_Plexus_Ttr [#12]	1.60944	8.73205e-18
Striatum	Fibroblast-Like_Dcn [#9]	1.60944	0.000142245
